# eDNA metabarcoding reveals a core and secondary diets of the greater horseshoe bat with strong spatio-temporal plasticity

**DOI:** 10.1101/2020.06.08.139584

**Authors:** Orianne Tournayre, Maxime Leuchtmann, Maxime Galan, Marine Trillat, Sylvain Piry, David Pinaud, Ondine Filippi-Codaccioni, Dominique Pontier, Nathalie Charbonnel

**Author notes:** equal contribution (Dominique Pontier, Nathalie Charbonnel).

## Abstract

Dietary plasticity is an important issue for conservation biology as it may be essential for species to cope with environmental changes. However, this process still remains scarcely addressed in the literature, potentially because diet studies have long been constrained by methodological limits. The advent of molecular approaches now makes it possible to get a precise picture of diet and its plasticity, even for endangered and elusive species. Here we focused on the greater horseshoe bat (*Rhinolophus ferrumequinum*) in Western France, where this insectivorous species has been classified as ‘Vulnerable’ on the Regional Red List in 2016. We applied an eDNA metabarcoding approach on 1986 fecal samples collected in six maternity colonies at three sampling dates. We described its diet and investigated whether the landscape surrounding colonies and the different phases of the maternity cycle influenced the diversity and the composition of this diet. We showed that *R. ferrumequinum* feed on a highly more diverse spectrum of prey than expected from previous studies, therefore highlighting how eDNA metabarcoding can help improving diet knowledge of a flying elusive endangered species. Our approach also revealed that *R. ferrumequinum* diet is composed of two distinct features: the core diet consisting in a few preferred taxa shared by all the colonies (25% of the occurrences) and the secondary diet consisting in numerous rare prey that were highly different between colonies and sampling dates (75% of the occurrences). Energetic needs and constraints associated with the greater horseshoe bat life-cycle, as well as insect phenology and landscape features, strongly influenced the diversity and composition of both the core and whole diets. Further research should now explore the relationships between *R. ferrumequinum* dietary plasticity and fitness, to better assess the impact of core prey decline on *R. ferrumequinum* populations viability.
