## Supporting information for "eDNA metabarcoding reveals a core and secondary diets of the greater horseshoe bat with strong spatio-temporal plasticity"

### Sheet: Figure S1
Figure S1. Accumulation curves (1000 random re-sampling events) and Chao values of the six colonies at the three sampling dates and at each taxonomic level (from the top 'order' to the bottom 'species'). Blue shaded area indicate the 95% confidence interval.
	JUNE								JULY								AUGUST
ALLONNE
ANNEPONT
BEAUMONT
LESSAC
SAINTE-GEMME
XAINTRAY

### Sheet: Figure S2
Figure S2. Plot of the variable effects on alpha diversity values (for q = 0 and q = 1) : A) the whole diet and B) the core diet. 'Dim.1' represented Axis.1 of the PCA and 'month' the sampling date effect (June, July and August).
A) Whole diet
	Order											Family											Genus											Species
q = 0
q = 1
B) Core diet
	Order											Family											Genus											Species
q = 0
q = 0
q = 1
q = 1

### Sheet: Table S1
Table S1. List of the 133 arthropod pest species identified in R. ferrumequinum diet. Species whose frequency is superior to 5% are indicated in bold.
Order	Family	Genus	Species	Number of occurrences
Coleoptera	Scarabaeidae	Serica	Serica brunnea	103
Coleoptera	Curculionidae	Curculio	Curculio elephas	37
Coleoptera	Scarabaeidae	Amphimallon	Amphimallon majale	28
Coleoptera	Scarabaeidae	Amphimallon	Amphimallon solstitiale	18
Coleoptera	Dermestidae	Anthrenus	Anthrenus verbasci	8
Coleoptera	Scarabaeidae	Melolontha	Melolontha melolontha	7
Coleoptera	Dermestidae	Attagenus	Attagenus pellio	1
Coleoptera	Laemophloeidae	Cryptolestes	Cryptolestes pusillus	1
Diptera	Muscidae	Musca	Musca autumnalis	73
Diptera	Tipulidae	Tipula	Tipula maxima	52
Diptera	Tipulidae	Nephrotoma	Nephrotoma flavescens	18
Diptera	Tipulidae	Tipula	Tipula lateralis	12
Diptera	Tipulidae	Nephrotoma	Nephrotoma appendiculata	10
Diptera	Tipulidae	Tipula	Tipula oleracea	9
Diptera	Tipulidae	Tipula	Tipula vernalis	4
Diptera	Syrphidae	Eristalis	Eristalis tenax	1
Hemiptera	Miridae	Adelphocoris	Adelphocoris lineolatus	35
Hemiptera	Cicadellidae	Fieberiella	Fieberiella florii	1
Hemiptera	Cicadellidae	Oncopsis	Oncopsis flavicollis	1
Hemiptera	Miridae	Orthops	Orthops kalmii	1
Hemiptera	Aphrophoridae	Philaenus	Philaenus spumarius	1
Hemiptera	Aphididae	Tuberculatus	Tuberculatus annulatus	1
Lepidoptera	Tortricidae	Tortrix	Tortrix viridana	65
Lepidoptera	Noctuidae	Agrotis	Agrotis exclamationis	46
Lepidoptera	Tortricidae	Ancylis	Ancylis achatana	39
Lepidoptera	Lasiocampidae	Malacosoma	Malacosoma neustria	38
Lepidoptera	Tortricidae	Cydia	Cydia splendana	37
Lepidoptera	Notodontidae	Thaumetopoea	Thaumetopoea pityocampa	35
Lepidoptera	Tortricidae	Archips	Archips xylosteana	30
Lepidoptera	Noctuidae	Agrotis	Agrotis segetum	29
Lepidoptera	Depressariidae	Carcina	Carcina quercana	29
Lepidoptera	Erebidae	Euproctis	Euproctis chrysorrhoea	29
Lepidoptera	Crambidae	Chrysoteuchia	Chrysoteuchia culmella	26
Lepidoptera	Hepialidae	Hepialus	Hepialus humuli	26
Lepidoptera	Noctuidae	Autographa	Autographa gamma	25
Lepidoptera	Tortricidae	Celypha	Celypha lacunana	25
Lepidoptera	Cossidae	Cossus	Cossus cossus	25
Lepidoptera	Plutellidae	Plutella	Plutella xylostella	25
Lepidoptera	Sphingidae	Sphinx	Sphinx ligustri	24
Lepidoptera	Noctuidae	Trachea	Trachea atriplicis	24
Lepidoptera	Tortricidae	Aleimma	Aleimma loeflingiana	22
Lepidoptera	Tortricidae	Archips	Archips podana	22
Lepidoptera	Geometridae	Chiasmia	Chiasmia clathrata	16
Lepidoptera	Notodontidae	Phalera	Phalera bucephala	16
Lepidoptera	Tortricidae	Cydia	Cydia amplana	15
Lepidoptera	Pterophoridae	Emmelina	Emmelina monodactyla	15
Lepidoptera	Lasiocampidae	Gastropacha	Gastropacha quercifolia	15
Lepidoptera	Lasiocampidae	Dendrolimus	Dendrolimus pini	14
Lepidoptera	Praydidae	Prays	Prays fraxinella	14
Lepidoptera	Tortricidae	Gypsonoma	Gypsonoma dealbana	12
Lepidoptera	Noctuidae	Noctua	Noctua pronuba	12
Lepidoptera	Tortricidae	Orthotaenia	Orthotaenia undulana	12
Lepidoptera	Tortricidae	Pandemis	Pandemis heparana	12
Lepidoptera	Tortricidae	Acleris	Acleris variegana	11
Lepidoptera	Erebidae	Arctia	Arctia caja	11
Lepidoptera	Geometridae	Crocallis	Crocallis elinguaria	11
Lepidoptera	Lasiocampidae	Lasiocampa	Lasiocampa quercus	11
Lepidoptera	Erebidae	Lymantria	Lymantria dispar	11
Lepidoptera	Noctuidae	Sesamia	Sesamia nonagrioides	11
Lepidoptera	Tortricidae	Archips	Archips crataegana	10
Lepidoptera	Crambidae	Agriphila	Agriphila straminella	9
Lepidoptera	Tortricidae	Pandemis	Pandemis cerasana	9
Lepidoptera	Tortricidae	Lozotaenia	Lozotaenia forsterana	8
Lepidoptera	Noctuidae	Macdunnoughia	Macdunnoughia confusa	8
Lepidoptera	Sphingidae	Deilephila	Deilephila elpenor	7
Lepidoptera	Erebidae	Euproctis	Euproctis similis	7
Lepidoptera	Tortricidae	Hedya	Hedya nubiferana	7
Lepidoptera	Tortricidae	Notocelia	Notocelia roborana	7
Lepidoptera	Noctuidae	Cosmia	Cosmia trapezina	6
Lepidoptera	Sphingidae	Mimas	Mimas tiliae	6
Lepidoptera	Gelechiidae	Aproaerema	Aproaerema anthyllidella	5
Lepidoptera	Noctuidae	Mythimna	Mythimna unipuncta	5
Lepidoptera	Tortricidae	Acleris	Acleris rhombana	4
Lepidoptera	Noctuidae	Acronicta	Acronicta rumicis	4
Lepidoptera	Tortricidae	Epinotia	Epinotia tenerana	4
Lepidoptera	Geometridae	Lomaspilis	Lomaspilis marginata	4
Lepidoptera	Erebidae	Lymantria	Lymantria monacha	4
Lepidoptera	Coleophoridae	Coleophora	Coleophora alcyonipennella	3
Lepidoptera	Tortricidae	Grapholita	Grapholita funebrana	3
Lepidoptera	Tortricidae	Hedya	Hedya pruniana	3
Lepidoptera	Noctuidae	Phlogophora	Phlogophora meticulosa	3
Lepidoptera	Tortricidae	Spilonota	Spilonota ocellana	3
Lepidoptera	Tortricidae	Acleris	Acleris forsskaleana	2
Lepidoptera	Tortricidae	Acleris	Acleris holmiana	2
Lepidoptera	Noctuidae	Amphipyra	Amphipyra pyramidea	2
Lepidoptera	Noctuidae	Anarta	Anarta trifolii	2
Lepidoptera	Geometridae	Apeira	Apeira syringaria	2
Lepidoptera	Coleophoridae	Coleophora	Coleophora spinella	2
Lepidoptera	Tortricidae	Cydia	Cydia fagiglandana	2
Lepidoptera	Geometridae	Ectropis	Ectropis crepuscularia	2
Lepidoptera	Geometridae	Gymnoscelis	Gymnoscelis rufifasciata	2
Lepidoptera	Tortricidae	Neosphaleroptera	Neosphaleroptera nubilana	2
Lepidoptera	Tortricidae	Notocelia	Notocelia uddmanniana	2
Lepidoptera	Geometridae	Peribatodes	Peribatodes rhomboidaria	2
Lepidoptera	Noctuidae	Peridroma	Peridroma saucia	2
Lepidoptera	Crambidae	Pleuroptya	Pleuroptya ruralis	2
Lepidoptera	Erebidae	Scoliopteryx	Scoliopteryx libatrix	2
Lepidoptera	Crambidae	Sitochroa	Sitochroa verticalis	2
Lepidoptera	Notodontidae	Stauropus	Stauropus fagi	2
Lepidoptera	Noctuidae	Subacronicta	Subacronicta megacephala	2
Lepidoptera	Crambidae	Udea	Udea ferrugalis	2
Lepidoptera	Tortricidae	Acleris	Acleris ferrugana	1
Lepidoptera	Noctuidae	Acronicta	Acronicta aceris	1
Lepidoptera	Noctuidae	Amphipyra	Amphipyra tragopoginis	1
Lepidoptera	Geometridae	Biston	Biston betularia	1
Lepidoptera	Gracillariidae	Caloptilia	Caloptilia alchimiella	1
Lepidoptera	Geometridae	Campaea	Campaea margaritaria	1
Lepidoptera	Noctuidae	Caradrina	Caradrina clavipalpis	1
Lepidoptera	Coleophoridae	Coleophora	Coleophora hemerobiella	1
Lepidoptera	Tortricidae	Crocidosema	Crocidosema plebejana	1
Lepidoptera	Tortricidae	Ditula	Ditula angustiorana	1
Lepidoptera	Crambidae	Elophila	Elophila nymphaeata	1
Lepidoptera	Epermeniidae	Epermenia	Epermenia chaerophyllella	1
Lepidoptera	Pyralidae	Euzophera	Euzophera pinguis	1
Lepidoptera	Crambidae	Evergestis	Evergestis forficalis	1
Lepidoptera	Tortricidae	Gypsonoma	Gypsonoma sociana	1
Lepidoptera	Tortricidae	Hedya	Hedya ochroleucana	1
Lepidoptera	Noctuidae	Mamestra	Mamestra brassicae	1
Lepidoptera	Geometridae	Menophra	Menophra abruptaria	1
Lepidoptera	Tortricidae	Notocelia	Notocelia rosaecolana	1
Lepidoptera	Lasiocampidae	Odonestis	Odonestis pruni	1
Lepidoptera	Geometridae	Opisthograptis	Opisthograptis luteolata	1
Lepidoptera	Geometridae	Pasiphila	Pasiphila rectangulata	1
Lepidoptera	Gelechiidae	Recurvaria	Recurvaria leucatella	1
Lepidoptera	Erebidae	Spilosoma	Spilosoma lubricipeda	1
Lepidoptera	Noctuidae	Spodoptera	Spodoptera exigua	1
Lepidoptera	Gelechiidae	Stenolechia	Stenolechia gemmella	1
Lepidoptera	Noctuidae	Xestia	Xestia xanthographa	1
Lepidoptera	Ypsolophidae	Ypsolopha	Ypsolopha parenthesella	1
Lepidoptera	Ypsolophidae	Ypsolopha	Ypsolopha scabrella	1
Lepidoptera	Cossidae	Zeuzera	Zeuzera pyrina	1
Orthoptera	Tettigoniidae	Ruspolia	Ruspolia nitidula	1
Thysanoptera	Thripidae	Thrips	Thrips tabaci	2

### Sheet: Table S2
Table S2. Habitat and flying period of the 15 species of the core diet.
Order	Family	Species	Flying period	Main habitat
Lepidoptera	Hepialidae	Korscheltellus lupulina	May to July	Meadows, gardens, fens, clearings
	Hepialidae	Triodia sylvina	August to September	Waste ground, moorland, meadows
	Lasiocampidae	Euthrix potatoria	June to August	Meadows and humid forests, moors and clearings
	Noctuidae	Agrotis bigramma	August to October/November	Meadows, moors
	Sphingidae	Laothoe populi	May to September	Forests (poplars, sallow, willow, aspen), moors and garden
	Tortricidae	Celypha striana	June to August	Meadows
	Tortricidae	Tortrix viridana	June to August	Oak and open woodlands
	Tortricidae	Zeiraphera isertana	June to July	Oaks woodlands
Diptera	Limoniidae	Limonia nubeculosa	May to November	Deciduous and mixed forest, meadows and gardens
	Muscidae	Musca autumnalis	March to October/November	Meadows, pastures
	Tipulidae	Tipula fascipennis	May to August	Wetlands, meadows and humid forests
	Tipulidae	Tipula maxima	April to September	Wetlands, meadows and humid forests
Coleoptera	Elateridae	Stenagostus rhombeus	June to September	Deciduous forests (beeches, oaks, birch, poplar, lime, chestnut, willow, walnut), orchards, wooded meadows
	Scarabaeidae	Copris lunaris	April to October	Meadows
	Scarabaeidae	Serica brunnea	June to August	Meadows, clearings, woodland hedges, sandy soils
